# Lower Airway Dysbiosis in NTM+ Bronchiectasis is Associated with NET-Predominant Severe Phenotypes

**DOI:** 10.1101/2025.09.18.677189

**Authors:** Shivani Singh, Fares Darawshy, Kirby Erlandson, Jayanth Kumar Narayana, Qingsheng Li, Yonghua Li, Isabella Atandi, Kelsey Krolikowski, Shrey Patel, Destiny Collazo, Micheál Mac Aogáin, Amy Gilmour, Merete Long, Miao Chang, Afshana Hoque, Rosemary Schluger, Sanjan Kumar, Cecilia J. Chung, Kendrew Wong, Gabriella Porter, Yicheng Feng, Anna Czachor, Colin McCormick, Emily Clementi, Yaa Kyeremateng, Alena Lukovnikova, Danielle Harris, Sebastian Gomez, Taylor Kain, Ibrahim Kocak, Rajbir Singh, Claudia Rodriguez, Benjamin Kwok, Clea Barnett, Matthias Kugler, Michael D. Weiden, Nathaniel Nelson, Jake G. Natalini, David Luglio, Ludovic Desvignes, Samir Gautam, Erin McGuire, Terry Gordon, Imran Sulaiman, Jun-Chieh J. Tsay, Ashwin Basavaraj, Benjamin G. Wu, David Kamelhar, Doreen Addrizzo-Harris, James D. Chalmers, Sanjay H. Chotirmall, Leopoldo N. Segal

## Abstract

**Rationale:** The discoveries of neutrophilic inflammation and *Pseudomonas*-dominant pulmonary dysbiosis have helped pave the way for host-directed therapy in bronchiectasis. Substantial knowledge gaps remain about the interplay between neutrophilic signatures and microbes in non-tuberculous mycobacterial lung disease (NTM-LD), a phenotypically diverse lung infection that is increasingly prevalent in the United States and other parts of the world.

**Objectives:** Evaluate the lower airway microbiota and neutrophilic traits in NTM- and NTM+ bronchiectasis.

**Methods:** 16S rRNA gene sequencing, cell counts and neutrophil extracellular trap (NET) immunoassays were performed on bronchoscopic lower airway samples in 200 bronchiectasis subjects (108 NTM-, 92 NTM+). A preclinical model of oral commensal micro-aspiration and NTM infection was used to profile the murine lower airways with flow cytometry and a NET assay.

**Measurements and Main Results:** Lower airways of NTM+ bronchiectasis patients were enriched with *Mycobacterium* and oral commensals (e.g., *Veillonella, Prevotella*). NET levels were higher in NTM+ BAL. *Mycobacterium* and oral commensals co-occurred with NET and neutrophils in network studies. Distinct oral commensal taxa associated with severe disease phenotypes such as cavitary disease and exacerbators. In a murine micro-aspiration model, the combination of oral commensals and *Mycobacterium* led to a sustained pro-inflammatory immune response marked by an increase in Th17, γ8T cells, PD-1+ T lymphocytes as well as higher NET levels.

**Conclusions:** Our analyses showed that distinct microbiome features beyond the primary pathogen can contribute to neutrophilic inflammation and severe disease phenotypes in bronchiectasis/ NTM-LD.
