## Supplementary Table 2 for "Lower Airway Dysbiosis in NTM+ Bronchiectasis is Associated with NET-Predominant Severe Phenotypes"

### Sheet: taxonomy_data_RA_figure
	ASV	Sample	Abundance	Kingdom	Phylum	Class	Order	Family	Genus	Species	meanRA	names	nameASV.trim	percent_abundance
1	403432032a5dcac89b8cb1610988f69e	UNIV.0030.BAL.RL.Inv.1.159.223.267	0.323737	Bacteria	Actinobacteria	Actinobacteria	Actinomycetales	Mycobacteriaceae	Mycobacterium	NA	0.000133014	g_Mycobacterium	g_Mycobacterium..69e	32.3737
2	4b92879a63fd26d78d05e2ea09fb2c6e	UNIV.0395.BAL.RUL.Inv.1	0.0334369	Bacteria	Actinobacteria	Actinobacteria	Actinomycetales	Mycobacteriaceae	Mycobacterium	NA	0.000133014	g_Mycobacterium	g_Mycobacterium..c6e	3.34369
3	03bc151541e7bb1c5af880f08cdfe1a8	NTM.0108.BAL.RML.Inv.B.159.223.267	0.011471	Bacteria	Actinobacteria	Actinobacteria	Actinomycetales	Mycobacteriaceae	Mycobacterium	NA	0.000133014	g_Mycobacterium	g_Mycobacterium..1a8	1.1471
4	69344c6bcfbb6a035ec881b6f9d41f72	UNIV.0208.BAL.RML.Inv.1	0.00382967	Bacteria	Actinobacteria	Actinobacteria	Actinomycetales	Mycobacteriaceae	Mycobacterium	celatum	0.000133014	g_Mycobacterium_s_celatum	g_Mycobacterium_s_celatum..f72	0.382967
5	660a342bd96edafabc874e7f0485a356	UNIV.0074.BAL.RUL.Uninv.1.221.268	0.00360662	Bacteria	Actinobacteria	Actinobacteria	Actinomycetales	Mycobacteriaceae	Mycobacterium	NA	0.000133014	g_Mycobacterium	g_Mycobacterium..356	0.360662
6	9012be4100c72c818ba81e6ebab2cd3a	NTM.0191.BAL.RML.Inv.B.221.268	0.00253077	Bacteria	Actinobacteria	Actinobacteria	Actinomycetales	Mycobacteriaceae	Mycobacterium	NA	0.000133014	g_Mycobacterium	g_Mycobacterium..d3a	0.253077
7	845705e97d0a8966e0e4c67ff57218c2	UNIV.0102.BAL.RUL.Inv.1.221.268	0.00136058	Bacteria	Actinobacteria	Actinobacteria	Actinomycetales	Mycobacteriaceae	Mycobacterium	llatzerense	0.000133014	g_Mycobacterium_s_llatzerense	g_Mycobacterium_s_llatzerense..8c2	0.136058
8	06e952554ffad450c99596c4b401c54a	NTM.0179.BALF.RUL.Inv.B.159.223.267	0.000828376	Bacteria	Actinobacteria	Actinobacteria	Actinomycetales	Mycobacteriaceae	Mycobacterium	NA	0.000133014	g_Mycobacterium	g_Mycobacterium..54a	0.0828376
9	69c9816d032b88b2de846a93abaf0852	UNIV.0380.BAL.RML.inv.1	0.000228206	Bacteria	Actinobacteria	Actinobacteria	Actinomycetales	Mycobacteriaceae	Mycobacterium	NA	0.000133014	g_Mycobacterium	g_Mycobacterium..852	0.0228206
10	ddc1324c92dc23081b0fe7e47b469700	UNIV.0386.BAL.LLL.inv.1	0.000147233	Bacteria	Actinobacteria	Actinobacteria	Actinomycetales	Mycobacteriaceae	Mycobacterium	gordonae	0.000133014	g_Mycobacterium_s_gordonae	g_Mycobacterium_s_gordonae..700	0.0147233
11	6451de8dd725416254f5ef4dfa2f1a6b	UNIV.0144.BAL.LUL.Inv.2	0	Bacteria	Actinobacteria	Actinobacteria	Actinomycetales	Mycobacteriaceae	Mycobacterium	NA	0.000133014	g_Mycobacterium	g_Mycobacterium..a6b	0
12	67a142f8d45f746bcca11b42cb8a61ee	770637.BAL.Lingula.Inv.2	0	Bacteria	Actinobacteria	Actinobacteria	Actinomycetales	Mycobacteriaceae	Mycobacterium	NA	0.000133014	g_Mycobacterium	g_Mycobacterium..1ee	0
13	6b814bb321aeca5e04aca9266117d687	NTM.0127.BAL.RUL.Inv.B.159.223.267	0	Bacteria	Actinobacteria	Actinobacteria	Actinomycetales	Mycobacteriaceae	Mycobacterium	vaccae	0.000133014	g_Mycobacterium_s_vaccae	g_Mycobacterium_s_vaccae..687	0
14	802d4ea3291b1f68318ccfa2a569d914	NTM.0351.BAL.RML.Inv.B	0	Bacteria	Actinobacteria	Actinobacteria	Actinomycetales	Mycobacteriaceae	Mycobacterium	NA	0.000133014	g_Mycobacterium	g_Mycobacterium..914	0
15	dd7e97e57e24e6ae2d2b9f8f1fc94647	NTM.0188.BAL.RML.Inv.B.159.223.267	0	Bacteria	Actinobacteria	Actinobacteria	Actinomycetales	Mycobacteriaceae	Mycobacterium	NA	0.000133014	g_Mycobacterium	g_Mycobacterium..647	0
